# Bacteriophage susceptibility varies within chronic *Pseudomonas aeruginosa* lung infections

**DOI:** 10.64898/2026.10.13.758950

**Authors:** Noah S. B. Houpt, Jelly Vanderwoude, Stephen P. Diggle, Paul E. Turner

## Abstract

Phage therapy is receiving renewed interest in the face of rising rates of antibiotic resistance. One drawback of phages as antibiotic agents is their high host specificity: phages can often only kill a subset of strains within a bacteria species. Phage specificity may be especially problematic for chronic infections, which tend to be genetically diverse, suggesting they may contain variation in phage susceptibility. Such within-population variation in phage susceptibility could make phage treatment less effective, however the extent of this variation in chronic bacterial infections has not been thoroughly studied. To address this gap, we investigated variation in phage susceptibility in four populations of *Pa* derived from chronic lung infections in people with cystic fibrosis. We first measured the lytic efficiency of 12 virulent phages across 40 isolates from each patient, which revealed substantial variation in susceptibility to four LPS-targeting phages in two of four lung-derived populations. Genomic analysis suggested that within-population variation in phage susceptibility was not explained by the acquisition or loss of phage defense systems, as phage defense system carriage did not strongly vary within lung-derived populations. Conversely, phylogenetic analysis of isolates from one lung-derived population revealed that some evolutionary transitions in phage susceptibility coincided with mutations in genes involved in LPS biosynthesis. This association suggested that within-patient diversification in cell-surface features may have been responsible for variation in phage susceptibility in this population. Finally, phenotypic characterization of lung-derived isolates revealed favorable clinical associations between phage susceptibility and antibiotic resistance in one population. However, associations were largely absent in other populations, suggesting the potential to use phages to drive favorable phenotypic shifts is limited in bacterial infections with existing variation in phage susceptibility. Collectively, this work shows that phage susceptibility can vary within *Pa* chronic infections in the lungs of people with cystic fibrosis, possibly as a consequence of standing variation in cell-surface features. This variation poses a challenge for phage therapy, necessitating new approaches to ensure high efficacy in the face of extreme within-patient heterogeneity.
