## Supplementary material for "Bacteriophage susceptibility varies within chronic *Pseudomonas aeruginosa* lung infections": King LPS Genes

gene_name	lps_cat
lpxA	Lipid A
lpxC	Lipid A
lpxD	Lipid A
lpxH	Lipid A
lpxB	Lipid A
lpxK	Lipid A
lpsL	Lipid A
lpxO	Lipid A
lpxO2	Lipid A
pagL	Lipid A
arnA	Lipid A
arnB	Lipid A
arnC	Lipid A
arnD	Lipid A
arnE	Lipid A
arnF	Lipid A
arnT	Lipid A
ugd	Lipid A
eno	Core
pyrG	Core
kdsA	Core
kdsB	Core
kdsC	Core
kdsD	Core
gmhA	Core
gmhB	Core
hldE	Core
hldD	Core
glk	Core
algC	Core/CPA
galU	Core
rmlA	Core
rmlB	Core
rmlC	Core
rmlD	Core
waaA	Core
waaC	Core
waaF	Core
migA	Core
wapR	Core
wapH	Core
PA5001	Core
wapQ	Core
wapP	Core
PA5006	Core
PA4998	Core
wapO	Core
PA5002	Core
PA5003	Core
wbpZ	CPA
wbpY	CPA
wbpX	CPA
wzt	CPA
wzm	CPA
wbpW	CPA
gmd	CPA
rmd	CPA
PA5455	CPA
PA5456	CPA
PA5457	CPA
PA5458	CPA
PA5459	CPA
wzz	OSA
wbpA	OSA
wwbpC	OSA
wbpD	OSA
wzy	OSA
whisH2	OSA
hisF2	OSA
wbpG	OSA
wbpH	OSA
wbpI	OSA
wbpJ	OSA
wbpK	OSA
wbpL	OSA
PA3144	OSA
PA3143	OSA
PA3142	OSA
wbpM	OSA
wbpO	OSA
wbpP	OSA
wbpQ	OSA
wzx	OSA
wbpR	OSA
wbpS	OSA
wbpT	OSA
wbpU	OSA
wbpV	OSA
wbpC	OSA
wbpE	OSA
wbpF	OSA
