## Supplementary material for "Bacteriophage susceptibility varies within chronic *Pseudomonas aeruginosa* lung infections": LPS GO Accessions

GO_accession	GO_term
GO:0008920	lipopolysaccharide heptosyltransferase activity
GO:0046696	lipopolysaccharide receptor complex
GO:0015221	lipopolysaccharide transmembrane transporter activity
GO:0008921	lipopolysaccharide-1,6-galactosyltransferase activity
GO:0001530	lipopolysaccharide binding
GO:0071967	lipopolysaccharide core heptosyltransferase activity
GO:0008653	lipopolysaccharide metabolic process
GO:0015920	lipopolysaccharide transport
GO:0032496	response to lipopolysaccharide
GO:0140334	lipopolysaccharide localization to cell outer membrane
GO:0031663	lipopolysaccharide-mediated signaling pathway
GO:0072573	tolerance induction to lipopolysaccharide
GO:0071222	cellular response to lipopolysaccharide
GO:0001875	lipopolysaccharide immune receptor activity
GO:0009104	lipopolysaccharide catabolic process
GO:0009103	lipopolysaccharide biosynthetic process
GO:0031664	regulation of lipopolysaccharide-mediated signaling pathway
GO:0035496	lipopolysaccharide-1,5-galactosyltransferase activity
GO:0140332	lipopolysaccharide transfer activity
GO:0009244	lipopolysaccharide core region biosynthetic process
GO:0047270	lipopolysaccharide glucosyltransferase II activity
GO:0039638	lipopolysaccharide-mediated virion attachment to host cell
GO:0047241	lipopolysaccharide N-acetylmannosaminouronosyltransferase activity
GO:0008917	lipopolysaccharide N-acetylglucosaminyltransferase activity
GO:0015437	lipopolysaccharide floppase activity
GO:0008919	lipopolysaccharide glucosyltransferase I activity
GO:0031665	negative regulation of lipopolysaccharide-mediated signaling pathway
GO:0031666	positive regulation of lipopolysaccharide-mediated signaling pathway
GO:0008918	lipopolysaccharide 3-alpha-galactosyltransferase activity
GO:0062051	lipopolysaccharide transport system
GO:0032497	detection of lipopolysaccharide
GO:0008713	ADP-heptose-lipopolysaccharide heptosyltransferase activity
GO:0050534	3-deoxyoctulosonase activity
GO:0098995	symbiont entry into host cell via disruption of host cell envelope lipopolysaccharide
GO:0009243	O antigen biosynthetic process
